# Physiological constraints limiting the growth of *Drosophila* larvae

**DOI:** 10.1101/2023.12.20.572459

**Authors:** Jürgen Schönborn, Irfan Akhtar, Andrea Droste, Stephanie Wesemann, Mathias Beller

## Abstract

The phenotype of organisms is the result of complex interactions between physiology, developmental conditions, and intra-organismic processes, such as metabolism and genetic adaptation. Organisms pursue various developmental strategies that depend on factors such as available resources. How organisms regulate and control critical developmental principles is not fully understood. In this study, we investigated the dynamic development of *Drosophila melanogaster* larvae through *in vitro* and *in silico* experiments. First, we enhanced the larval metabolic network FlySilico and its parameters using growth and metabolite measurements. Subsequently, we established a dynamic flux balance analysis approach and incorporated spatial physiological information from the larval gut to improve the prediction results. We successfully predicted larval growth on different media and developmental critical processes, such as the emergence of larval metamorphosis. This expands the ability to investigate and understand the process of the larval critical weight and, furthermore, the influence of critical developmental processes of multicellular organisms on metabolism. Thus, we present an approach to understand the development, metabolism, and the role of physiology in the development of multicellular organisms.

**Graphical Abstract:** 
