## Supplementary Table 1 for "Physiological constraints limiting the growth of *Drosophila* larvae"

### Sheet: Data
	Reacion ID	Name	Pathway (by KEGG)
1	ACGAMK	N-acetylglucosamine kinase	Amino sugar and nucleotide sugar metabolism
2	ACGAMPM	phosphoacetylglucosamine mutase	Amino sugar and nucleotide sugar metabolism
3	CHTNS	chitin synthase	Amino sugar and nucleotide sugar metabolism
4	G6PACT	glucosamine-phosphate N-acetyltransferase	Amino sugar and nucleotide sugar metabolism
5	G6PAHL	N-Acetyl-D-glucosamine-6-phosphate amidohydrolase	Amino sugar and nucleotide sugar metabolism
6	UDPACGLP	UDP-N-acetylglucosamine diphosphorylase	Amino sugar and nucleotide sugar metabolism
7	ALATRS	alanine tRNA synthetase	Aminoacyl-tRNA biosynthesis
8	ARGTRS	arginyl-tRNA synthetase	Aminoacyl-tRNA biosynthesis
9	ASNTRS	asparaginyl-tRNA synthetase	Aminoacyl-tRNA biosynthesis
10	ASPTRS	aspartyl-tRNA synthetase	Aminoacyl-tRNA biosynthesis
11	CYSTRS	cysteinyl-tRNA synthetase	Aminoacyl-tRNA biosynthesis
12	FMETTRS	methionyl-tRNA Met formyltransferase	Aminoacyl-tRNA biosynthesis
13	GLNTRS	glutamine-tRNA synthetase	Aminoacyl-tRNA biosynthesis
14	GLUTRS	glutamate-tRNA synthetase	Aminoacyl-tRNA biosynthesis
15	GLYTRS	glycyl-tRNA synthetase	Aminoacyl-tRNA biosynthesis
16	HISTRS	histidyl-tRNA synthetase	Aminoacyl-tRNA biosynthesis
17	ILETRS	Isoleucyl-tRNA synthetase	Aminoacyl-tRNA biosynthesis
18	LEUTRS	leucyl-tRNA synthetase	Aminoacyl-tRNA biosynthesis
19	LYSTRS	lysyl-tRNA synthetase	Aminoacyl-tRNA biosynthesis
20	METTRS	methionyl-tRNA synthetase	Aminoacyl-tRNA biosynthesis
21	PHETRS	phenylalanyl-tRNA synthetase	Aminoacyl-tRNA biosynthesis
22	PROTRS	prolyl-tRNA synthetase	Aminoacyl-tRNA biosynthesis
23	SERTRS	seryl-tRNA synthetase	Aminoacyl-tRNA biosynthesis
24	THRTRS	threonyl-tRNA synthetase	Aminoacyl-tRNA biosynthesis
25	TRPTRS	tryptophanyl-tRNA synthetase	Aminoacyl-tRNA biosynthesis
26	TYRTRS	tyrosine-tRNA synthetase	Aminoacyl-tRNA biosynthesis
27	VALTRS	valyl-tRNA synthetase	Aminoacyl-tRNA biosynthesis
28	ECHP	3-Hydroxypropionyl-CoA hydro-lyase	beta-Alanine metabolism
29	HBDm	3-hydroxybutyrate dehydrogenase	Butanoate metabolism
30	FASN1	fatty-acid synthase 1	Fatty acid biosynthesis
31	FASN10	fatty-acid synthase 10	Fatty acid biosynthesis
32	FASN11	fatty-acid synthase 11	Fatty acid biosynthesis
33	FASN12	fatty-acid synthase 12	Fatty acid biosynthesis
34	FASN13	fatty-acid synthase 13	Fatty acid biosynthesis
35	FASN14	fatty-acid synthase 14	Fatty acid biosynthesis
36	FASN15	fatty-acid synthase 15	Fatty acid biosynthesis
37	FASN16	fatty-acid synthase 16	Fatty acid biosynthesis
38	FASN17	fatty-acid synthase 17	Fatty acid biosynthesis
39	FASN18	fatty-acid synthase 18	Fatty acid biosynthesis
40	FASN19	fatty-acid synthase 19	Fatty acid biosynthesis
41	FASN2	fatty-acid synthase 2	Fatty acid biosynthesis
42	FASN20	fatty-acid synthase 20	Fatty acid biosynthesis
43	FASN21	fatty-acid synthase 21	Fatty acid biosynthesis
44	FASN22	fatty-acid synthase 22	Fatty acid biosynthesis
45	FASN23	fatty-acid synthase 23	Fatty acid biosynthesis
46	FASN24	fatty-acid synthase 24	Fatty acid biosynthesis
47	FASN25	fatty-acid synthase 25	Fatty acid biosynthesis
48	FASN26	fatty-acid synthase 26	Fatty acid biosynthesis
49	FASN27	fatty-acid synthase 27	Fatty acid biosynthesis
50	FASN28	fatty-acid synthase 28	Fatty acid biosynthesis
51	FASN29	fatty-acid synthase 29	Fatty acid biosynthesis
52	FASN3	fatty-acid synthase 3	Fatty acid biosynthesis
53	FASN30	fatty-acid synthase 30	Fatty acid biosynthesis
54	FASN31	fatty-acid synthase 31	Fatty acid biosynthesis
55	FASN4	fatty-acid synthase 4	Fatty acid biosynthesis
56	FASN5	fatty-acid synthase 5	Fatty acid biosynthesis
57	FASN6	fatty-acid synthase 6	Fatty acid biosynthesis
58	FASN7	fatty-acid synthase 7	Fatty acid biosynthesis
59	FASN8	fatty-acid synthase 8	Fatty acid biosynthesis
60	FASN9	fatty-acid synthase 9	Fatty acid biosynthesis
61	DHFOR	dihydrofolate:NAD+ oxidoreductase	Folate biosynthesis
62	A6PR	aldose-6-phosphate reductase	Fructose and mannose metabolism
63	M1PD	Mannitol-1-phosphate 5-dehydrogenase	Fructose and mannose metabolism
64	MAN6PI	mannose-6-phosphate isomerase	Fructose and mannose metabolism
65	MAN6PT	mannose 6-phosphotransferase	Fructose and mannose metabolism
66	MNLP	mannitol-1-phosphatase	Fructose and mannose metabolism
67	SBT6PPH	Sorbitol-6-phosphate phosphohydrolase	Fructose and mannose metabolism
68	PSD	Phosphatidyl-L-serine carboxy-lyase	Glycerophospholipid metabolism
69	PSSA	CDP-diacylglycerol-serine O-phosphatidyltransferase	Glycerophospholipid metabolism
70	FTDHFL	Formate:tetrahydrofolate ligase (ADP-forming)	One carbon pool by folate
71	METHFCH	methenyltetrahydrofolate cyclohydrolase	One carbon pool by folate
72	MHFDH	methylenetetrahydrofolate dehydrogenase	One carbon pool by folate
73	TDHFOR	5,6,7,8-tetrahydrofolate:NAD+ oxidoreductase	One carbon pool by folate
74	HPPR	hydroxyphenylpyruvate reductase	Phenylalanine metabolism
75	ADPR	ADP reductase	Purine metabolism
76	ATMPPT	ATP:dAMP phosphotransferase	Purine metabolism
77	DADEAH	Deoxyadenosine aminohydrolase	Purine metabolism
78	DADPk	nucleoside-diphosphate kinase	Purine metabolism
79	DCDPk	nucleoside-diphosphate kinase	Purine metabolism
80	DGDPk	nucleoside-diphosphate kinase	Purine metabolism
81	DINOPRT	Deoxyinosine:orthophosphate ribosyltransferase	Purine metabolism
82	DOAPPH	2'-deoxyadenosine 5'-monophosphate phosphohydrolase	Purine metabolism
83	GDPR	GDP reductase	Purine metabolism
84	GUK1	guanylate kinase activity	Purine metabolism
85	XAO	Xanthine oxidase	Purine metabolism
86	XAO2	Xanthine oxidase (hypoxanthine)	Purine metabolism
87	CDPR	CDP reductase	Pyrimidine metabolism
88	DCMPDA	dCMP deaminase	Pyrimidine metabolism
89	DCMPPT	ATP:dCMP phosphotransferase	Pyrimidine metabolism
90	DOUPRT	deoxyuridine:orthophosphate ribosyltransferase	Pyrimidine metabolism
91	DUMPMT	5,10-Methylenetetrahydrofolate:dUMP C-methyltransferase	Pyrimidine metabolism
92	DUMPPT	ATP:dUMP phosphotransferase	Pyrimidine metabolism
93	TDPPT	ATP:dTDP phosphotransferase	Pyrimidine metabolism
94	TMPK	deoxythymidine 5'-monophosphate kinase	Pyrimidine metabolism
95	UDPR	UDP reductase	Pyrimidine metabolism
96	UPRT	uridine:phosphate alpha-D-ribosyltransferase	Pyrimidine metabolism
97	UPRTase	UMP pyrophosphorylase	Pyrimidine metabolism
98	FADSm	FAD synthetase	Riboflavin metabolism
99	TRDOXR	thioredoxin-disulfide reductase	Selenocompound metabolism
100	2obut_tm	2obut transporter via diffusion mito	Transporter
101	4abut_tm	4abut transporter via diffusion mito	Transporter
102	EX_btn_e	Biotin exchange	Transporter
103	EX_ca2_e	Calcium exchange	Transporter
104	EX_fe_e	Iron exchange	Transporter
105	EX_folate_e	folate exchange	Transporter
106	EX_g_e	guanosine exchange	Transporter
107	EX_h	hydrogen exchange	Transporter
108	EX_k_pi_e	Potassium/Phosphate exchange	Transporter
109	EX_mg2_e	Magnesium exchange	Transporter
110	EX_mn2_e	Manganese exchange	Transporter
111	EX_phelac_e	phelac transporter	Transporter
112	EX_pi_e	Potassium/Phosphate exchange	Transporter
113	EX_succ_e	succinate exchange	Transporter
114	EX_thmpp_e	Thiamine diphosphate exchange	Transporter
115	EX_urate	urate exchange	Transporter
116	EX_zn2_e	Zinc exchange	Transporter
117	L_cit_tm	L-cit transporter via diffusion mito	Transporter
118	L_cit_tp	L-cit transporter via diffusion peroxisome	Transporter
119	L_orn_tm	L-orn transporter via diffusion mito	Transporter
120	aa_tm	aa transporter via diffusion mito	Transporter
121	aacoa_tm	aacoa transporter via diffusion mito	Transporter
122	aacoa_tp	aacoa transporter via diffusion peroxisome	Transporter
123	ac_tm	ac transporter via diffusion mito	Transporter
124	acald_tm	acald transporter via diffusion mito	Transporter
125	accoa_tp	accoa transporter via diffusion peroxisome	Transporter
126	acsng3p_tm	acsng3p transporter via diffusion mito	Transporter
127	acsng3p_tr	acsng3p transporter via diffusion endoplasmic reticulum	Transporter
128	acycoa_tm	acycoa transporter via diffusion mito	Transporter
129	acycoa_tp	acycoa transporter via diffusion peroxisome	Transporter
130	acylcoa_tm	acylcoa transporter via diffusion mito	Transporter
131	acylcoa_tr	acylcoa transporter via diffusion endoplasmic reticulum	Transporter
132	adp_tg	adp transporter via diffusion golgi apparatus	Transporter
133	ag_tm	ag transporter via diffusion mito	Transporter
134	agc_tm	agc transporter via diffusion mito	Transporter
135	agc_tr	agc transporter via diffusion endoplasmic reticulum	Transporter
136	ala_tp	ala transporter via diffusion peroxisome	Transporter
137	amp_tm	amp transporter via diffusion mito	Transporter
138	arg_tm	arg transporter via diffusion mito	Transporter
139	arg_tp	arg transporter via diffusion peroxisome	Transporter
140	asp_D_tp	asp-D transporter via diffusion peroxisome	Transporter
141	asp_tm	asp transporter via diffusion mito	Transporter
142	asuccin_tm	asuccin transporter via diffusion mito	Transporter
143	atp_tg	atp transporter via diffusion golgi apparatus	Transporter
144	btn_t	Biotin transport extra cellular to cytosol	Transporter
145	ca2_t	Calcium transport extra cellular to cytosol	Transporter
146	cbp_tm	cbp transporter via diffusion mito	Transporter
147	cdpdg_tr	cdpdg transporter via diffusion endoplasmic reticulum	Transporter
148	coa_tp	coa transporter via diffusion peroxisome	Transporter
149	coa_tr	coa transporter via diffusion endoplasmic reticulum	Transporter
150	ctp_tr	ctp transporter via diffusion endoplasmic reticulum	Transporter
151	dhla_tm	dhla transporter via diffusion mito	Transporter
152	dor_tm	dor transporter via diffusion mito	Transporter
153	dsng_tr	dsng transporter via diffusion endoplasmic reticulum	Transporter
154	faa_tm	faa transporter via diffusion mito	Transporter
155	fad_tm	fad transporter via diffusion mito	Transporter
156	fadh2_tm	fadh2 transporter via diffusion mito	Transporter
157	fatac_tm	fatac transporter via diffusion mito	Transporter
158	fe_t	Iron transport extra cellular to cytosol	Transporter
159	fmn_tm	fmn transporter via diffusion mito	Transporter
160	folate_t	folate transport extra cellular to cytosol	Transporter
161	gdp_tm	gdp transporter via diffusion mito	Transporter
162	gln_L_tm	gln-L transporter via diffusion mito	Transporter
163	glu_L_tm	glu-L transporter via diffusion mito	Transporter
164	glx_tp	glx-L transporter via diffusion peroxisome	Transporter
165	gly_tp	gly transporter via diffusion peroxisome	Transporter
166	glya_tm	glya transporter via diffusion mito	Transporter
167	glyc_tm	glyc transporter via diffusion mito	Transporter
168	glyco_tp	glyco transporter via diffusion peroxisome	Transporter
169	gtp_tm	gtp transporter via diffusion mito	Transporter
170	h2o2_tp	h2o2 transporter via diffusion peroxisome	Transporter
171	h2o_tp	h2o transporter via diffusion peroxisome	Transporter
172	h_tg	h transporter via diffusion golgi apparatus	Transporter
173	h_tp	h transporter via diffusion peroxisome	Transporter
174	h_tr	h transporter via diffusion endoplasmic reticulum	Transporter
175	hb_tm	hb transporter via diffusion mito	Transporter
176	hco3_tm	hco3 transporter via diffusion mito	Transporter
177	hdppcoa_tm	hdppcoa transporter via diffusion mito	Transporter
178	hdppcoa_tp	hdppcoa transporter via diffusion peroxisome	Transporter
179	hpp_tm	hpp transporter via diffusion mito	Transporter
180	hpyr_tp	hpyr transporter via diffusion peroxisome	Transporter
181	hyp_tp	hyp transporter via diffusion peroxisome	Transporter
182	i_tp	i transporter via diffusion peroxisome	Transporter
183	k_pi_t	Potassium/Phosphate transport extra cellular to cytosol	Transporter
184	la_tm	la transporter via diffusion mito	Transporter
185	lpc_tr	lpc transporter via diffusion endoplasmic reticulum	Transporter
186	maa_tm	maa transporter via diffusion mito	Transporter
187	mg2_t	Magnesium transport extra cellular to cytosol	Transporter
188	mn2_t	Manganese transport extra cellular to cytosol	Transporter
189	nadp_tp	nadp transporter via diffusion peroxisome	Transporter
190	nadph_tp	nadph transporter via diffusion peroxisome	Transporter
191	nh3_tm	nh3 transporter via diffusion mito	Transporter
192	nh3_tp	nh3 transporter via diffusion peroxisome	Transporter
193	no_tp	no transporter via diffusion peroxisome	Transporter
194	o2_tp	o2 transporter via diffusion peroxisome	Transporter
195	oaa_tp	oaa transporter via diffusion peroxisome	Transporter
196	oro_tm	oro transporter via diffusion mito	Transporter
197	pc_tr	pc transporter via diffusion endoplasmic reticulum	Transporter
198	pep_tm	pep transporter via diffusion mito	Transporter
199	phe_tm	phe transporter via diffusion mito	Transporter
200	phelac_t	phelac transporter via diffusion	Transporter
201	phelac_tm	phelac transporter via diffusion mito	Transporter
202	phepy_tm	phepy transporter via diffusion mito	Transporter
203	pi_t	Potassium/Phosphate transport extra cellular to cytosol	Transporter
204	pi_tp	pi transporter via diffusion peroxisome	Transporter
205	ppd_tr	ppd transporter via diffusion endoplasmic reticulum	Transporter
206	ppi_tr	ppi transporter via diffusion endoplasmic reticulum	Transporter
207	pro_tm	pro transporter via diffusion mito	Transporter
208	ptdins4p_tg	ptdins4p transporter via diffusion golgi apparatus	Transporter
209	ptdins_tg	ptdins transporter via diffusion golgi apparatus	Transporter
210	pyr_tp	pyr transporter via diffusion peroxisome	Transporter
211	r1p_tp	r1p transporter via diffusion peroxisome	Transporter
212	ser_tp	ser transporter via diffusion peroxisome	Transporter
213	sng3p_tr	sng3p transporter via diffusion endoplasmic reticulum	Transporter
214	ssa_tm	ssa transporter via diffusion mito	Transporter
215	tag_tr	tag transporter via diffusion endoplasmic reticulum	Transporter
216	thmpp_t	Thiamine diphosphate transport extra cellular to cytosol	Transporter
217	tyr_tm	tyr transporter via diffusion mito	Transporter
218	urate_t	urate transport extra cellulare to cystosole	Transporter
219	urea_tm	urea transporter via diffusion mito	Transporter
220	zn2_t	Zinc transport extra cellular to cytosol	Transporter
221	MAAIm	maleylacetoacetic isomerase	Tyrosine metabolism
222	HMGCOALm	hydroxymethylglutaryl-CoA lyase	Valine, leucine and isoleucine degradation
223	HMGCOASm	hydroxymethylglutaryl-CoA synthase	Valine, leucine and isoleucine degradation
