## Supplementary Table 2 for "Physiological constraints limiting the growth of *Drosophila* larvae"

### Sheet: Paper_Final
Extract	Yeast	Beef	Peptone		Yeast (g)	2				Peptone (g)	2
Total nitrogen (%)	10.9	13.9	15.4			0.218					0.308
Amino Nitrogen (%)	6	2	3.5			0.12					0.07
AN/TN	0.55	0.14	0.2
Total Carbohydrate (mg/g)	163.3	9.8	6.29			0.0003266					1.258e-05
Ash (%)	11.2	7.7	3.8			0.224					0.076
NaCL (%)	0.1	0.17	1.7			0.002					0.034
Calcium (µg/g)	130	53	30			0.00026					6e-05
Iron (µg/g)	55.3	19.2	7.8			0.0001106					1.56e-05
Magnesium (µg/g)	750	92	17			0.0015					3.4e-05
Potassium (µg/g)	31950	31423	2487			0.0639					0.004974
Sodium (µg/g)	4900	21645	18127			0.0098					0.036254
Chloride (%)	0.38	1.62	0.9			0.0076					0.018
Sulfate (%)	0.09	0.7	0.32			0.0018					0.0064
Phosphate (%)	3.27	0.43	0.4			0.0654					0.008
Alanine (% Free)	4.4	1.1	1.2			0.088					0.024
Alanine (% Total)	5.6	7.1	9.2			0.112					0.184
Arginine (% Free)	1.4	1.3	2.8			0.028					0.056
Arginine (% Total)	2.6	4.2	5.8			0.052					0.116
Asparagine (% Free)	1	0.1	0.3			0.02					0.006
Aspartic Acid (% Free)	1.6	0.3	0.3			0.032					0.006
Aspartic Acid (% Total)	5.3	2.4	5			0.106					0.1
Cystine (% Free)	0.2	0	0			0.004					0
Glutamic Acid (% Free)	6.6	0.6	0.7			0.132					0.014
Glutamic Acid (% Total)	9.4	6.4	8.1			0.188					0.162
Glutamine (% Free)	0.2	0	0			0.004					0
Glycine (% Free)	1	1	0.7			0.02					0.014
Glycine (% Total)	3	8.2	15.9			0.06					0.318
Histidine (% Free)	0.4	0.1	0.2			0.008					0.004
Histidine (% Total)	1.3	1.4	0.8			0.026					0.016
Isoleucine (% Free)	1.8	0.2	0.6			0.036					0.012
Isoleucine (% Total)	3	1.3	2.1			0.06					0.042
Leucine (% Free)	3	0.4	1.6			0.06					0.032
Leucine (% Total)	4.1	2.8	3.8			0.082					0.076
Lysine (% Free)	1.9	0.6	2.2			0.038					0.044
Lysine (% Total)	4.6	2.5	3.4			0.092					0.068
Methionine (% Free)	0.6	0.3	0.3			0.012					0.006
Methionine (% Total)	0.8	0.7	0.7			0.016					0.014
Phenylalanine (% Free)	2	0.2	1.4			0.04					0.028
Phenylalanine (%Total)	2.6	1.5	2.8			0.052					0.056
Proline (% Free)	0.8	0.4	0.3			0.016					0.006
Proline(% Total)	2	7.2	8.8			0.04					0.176
Serine (% Free)	1.3	0.3	0.4			0.026					0.008
Serine (% Total)	1.6	0.3	1.5			0.032					0.03
Threonine(% Free)	1.1	0.2	0.3			0.022					0.006
Threonine (% Total)	1.6	0.4	1.1			0.032					0.022
Tryptophan (% Free)	0.5	0.2	0.3			0.01					0.006
Tyrosine (% Free)	0.8	0.3	0.5			0.016					0.01
Tyrosine (% Total)	1.2	0.8	0.6			0.024					0.012
Valine (% Free)	2.2	0.2	0.7			0.044					0.014
Valine (% Total)	3.5	2	2.8			0.07					0.056
%	57.94	52.42	76.32
g						1.45837					1.64374
Based: https://www.bdbiosciences.com/documents/bionutrients_tech_manual.pdf					Explained [%]:	72.9185					82.1869
													Na	22.99	g/mol
													Cl	35.453	g/mol
					LSD (mM)	LSD (g/L)							Calcium	40.078	g/mol
Low Sugar Diet (LSD):	Water	100	ml	Sucrose	150	51.3							Iron	55.85	g/mol
	Peptone from Casein	2	g	Glutamine	0.273691	1.462							Magnesium	24.305	g/mol
	Yeast	8	g	Glutamate	23.7885	5.8472							Potassium	39.0983	g/mol
	Yeast Extract	2	g	Phenylalanine	6.53793	2.6784							Sodium	22.9898	g/mol
	Sucrose	5.13	g	Histidine	2.70688	1.2012							Chloride	35.45	g/mol
	Propionic Acid	600	µL	Lysine	10.9447	4.2424							Sulfate	96.06	g/mol
	Nipagin	1.5	ml	Methionine	2.01072	1.0524							Phosphate	94.971	g/mol
	MgSO4 (Magnesium sulfate)	200	µL	Arginine	9.64409	4.3224							Alanine	89.09	g/mol
	CaCl2 (Calcium chloride)	340	µL	Threonine	4.53324	2.6676							Arginine	174.2	g/mol
	Agar	1	g	Valine	10.7554	3.2616							Asparagine	132.12	g/mol
				Tryptophan	0.78343	0.5344							Aspartic Acid	133.1	g/mol
				Leucine	12.0454	5.0036							Cystine	240.3	g/mol
				Isoleucine	7.77617	3.3816							Glutamic Acid	147.13	g/mol
				Alanine	33.2248	4.9364							Glutamine	146.15	g/mol
				Aspartic acid	15.4771	4.1624							Glycine	75.07	g/mol
				Asparagine	1.96791	2.4776							Histidine	155.16	g/mol
				Glycine	50.353	5.5692							Isoleucine	131.17	g/mol
				Tyrosine	1.98686	1.5804							Leucine	131.17	g/mol
				Cysteine	0.166459	0.4972							Lysine	146.19	g/mol
				Serine	5.89971	3.8564							Methionine	149.2	g/mol
				Proline	18.7614	3.7368							Phenylalanine	165.19	g/mol
				Choline	-	0.365818		As the complex medium is richer on nutrients we approximated the values					Proline	115.13	g/mol
				Myo-Inositol	-	0.1							Serine	105.09	g/mol
				Riboflavin	-	0.1							Threonine	119.12	g/mol
				Folate	-	0.1							Tryptophan	204.23	g/mol
				Biotine	-	0.1							Tyrosine	181.19	g/mol
				Pantothenate	-	0.1							Valine	117.15	g/mol
				Thiamine	-	0.1							Manganese	54.938	g/mol
				Uridine	-	0.01							Ammonium	51.09	g/mol	0.210065
				Cholesterol	-	0.30464							Citrat	192.12	g/mol	0.789935
Roth Peptone aus Caseine				Inosine	-	0.135955							Acetat	60.05	g/mol	243.21	Ammoniumcitrat
Roth Fleisch				Nipagin	-	1.68
Bacto Hefeextrakt				Propionic acid	-	0.5958
Einzelhandels Hefe

### Sheet: Yeast
Ingredient code	Ingredient description	Nutrient code	Nutrient description	Nutrient value	Unit	FDC ID	Derivation code	SR AddMod year
18375	Leavening agents, yeast, baker's, active dry	203	Protein	40.44	g	175043	A	2009
18375	Leavening agents, yeast, baker's, active dry	204	Total Fat	7.61	g	175043	A	2009
18375	Leavening agents, yeast, baker's, active dry	205	Carbohydrate	41.22	g	175043	NC	2009
18375	Leavening agents, yeast, baker's, active dry	208	Energy	325	kcal	175043	NC	2009
18375	Leavening agents, yeast, baker's, active dry	221	Alcohol	0	g	175043		2009
18375	Leavening agents, yeast, baker's, active dry	255	Water	5.08	g	175043	A	2009
18375	Leavening agents, yeast, baker's, active dry	262	Caffeine	0	g	175043	Z	2002
18375	Leavening agents, yeast, baker's, active dry	263	Theobromine	0	g	175043	Z	2002
18375	Leavening agents, yeast, baker's, active dry	269	Sugars, total	0	g	175043	Z	2002
18375	Leavening agents, yeast, baker's, active dry	291	Fiber, total dietary	26.9	g	175043	A	2009
18375	Leavening agents, yeast, baker's, active dry	301	Calcium	30	mg	175043	A	2009
18375	Leavening agents, yeast, baker's, active dry	303	Iron	2.17	mg	175043	A	2009
18375	Leavening agents, yeast, baker's, active dry	304	Magnesium	54	mg	175043	A	2009
18375	Leavening agents, yeast, baker's, active dry	305	Phosphorus	637	mg	175043	A	2009
18375	Leavening agents, yeast, baker's, active dry	306	Potassium	955	mg	175043	A	2009
18375	Leavening agents, yeast, baker's, active dry	307	Sodium	51	mg	175043	A	2009
18375	Leavening agents, yeast, baker's, active dry	309	Zinc	7.94	mg	175043	A	2009
18375	Leavening agents, yeast, baker's, active dry	312	Copper	0.436	mg	175043	A	2009
18375	Leavening agents, yeast, baker's, active dry	317	Selenium	7.9	µg	175043	A	2009
18375	Leavening agents, yeast, baker's, active dry	319	Retinol	0	µg	175043	Z	2002
18375	Leavening agents, yeast, baker's, active dry	320	Vitamin A, RAE	0	µg	175043		2009
18375	Leavening agents, yeast, baker's, active dry	321	Carotene, beta	0	µg	175043	Z	2002
18375	Leavening agents, yeast, baker's, active dry	322	Carotene, alpha	0	µg	175043	Z	2002
18375	Leavening agents, yeast, baker's, active dry	323	Vitamin E (alpha-tocopherol)	0	mg	175043	Z	2002
18375	Leavening agents, yeast, baker's, active dry	328	Vitamin D (D2 + D3)	0		175043	Z	2008
18375	Leavening agents, yeast, baker's, active dry	334	Cryptoxanthin, beta	0		175043	Z	2002
18375	Leavening agents, yeast, baker's, active dry	337	Lycopene	0		175043	Z	2002
18375	Leavening agents, yeast, baker's, active dry	338	Lutein + zeaxanthin	0		175043	Z	2002
18375	Leavening agents, yeast, baker's, active dry	401	Vitamin C	0.3	mg	175043		2009
18375	Leavening agents, yeast, baker's, active dry	404	Thiamin	10.99	mg	175043	A	2009
18375	Leavening agents, yeast, baker's, active dry	405	Riboflavin	4	mg	175043	A	2009
18375	Leavening agents, yeast, baker's, active dry	406	Niacin	40.2	mg	175043	A	2009
18375	Leavening agents, yeast, baker's, active dry	415	Vitamin B-6	1.5	mg	175043	A	2009
18375	Leavening agents, yeast, baker's, active dry	417	Folate, total	2340	µg	175043		1992
18375	Leavening agents, yeast, baker's, active dry	418	Vitamin B-12	0.07	µg	175043	A	2009
18375	Leavening agents, yeast, baker's, active dry	421	Choline, total	32	mg	175043		2006
18375	Leavening agents, yeast, baker's, active dry	430	Vitamin K (phylloquinone)	0.4	µg	175043	A	2009
18375	Leavening agents, yeast, baker's, active dry	431	Folic acid	0	µg	175043	Z	2001
18375	Leavening agents, yeast, baker's, active dry	432	Folate, food	2340	µg	175043		2009
18375	Leavening agents, yeast, baker's, active dry	435	Folate, DFE	2340	µg	175043	NC	2009
18375	Leavening agents, yeast, baker's, active dry	573	Vitamin E, added	0		175043	Z	2004
18375	Leavening agents, yeast, baker's, active dry	578	Vitamin B-12, added	0		175043	Z	2004
18375	Leavening agents, yeast, baker's, active dry	601	Cholesterol	0		175043		2009
18375	Leavening agents, yeast, baker's, active dry	606	Fatty acids, total saturated	1.001	g	175043		2009
18375	Leavening agents, yeast, baker's, active dry	607	4:0	0		175043		2009
18375	Leavening agents, yeast, baker's, active dry	608	6:0	0		175043		2009
18375	Leavening agents, yeast, baker's, active dry	609	8:0	0		175043		2009
18375	Leavening agents, yeast, baker's, active dry	610	10:0	0		175043		2009
18375	Leavening agents, yeast, baker's, active dry	611	12:0	0.049	g	175043		2009
18375	Leavening agents, yeast, baker's, active dry	612	14:0	0		175043		2009
18375	Leavening agents, yeast, baker's, active dry	613	16:0	0.706	g	175043		2009
18375	Leavening agents, yeast, baker's, active dry	614	18:0	0.246	g	175043		2009
18375	Leavening agents, yeast, baker's, active dry	617	18:1	2.02	g	175043		2009
18375	Leavening agents, yeast, baker's, active dry	618	18:2	0.017	g	175043		2009
18375	Leavening agents, yeast, baker's, active dry	619	18:3	0		175043		2009
18375	Leavening agents, yeast, baker's, active dry	620	20:4	0		175043		2009
18375	Leavening agents, yeast, baker's, active dry	621	22:6 n-3	0		175043		2009
18375	Leavening agents, yeast, baker's, active dry	626	16:1	2.289	g	175043		2009
18375	Leavening agents, yeast, baker's, active dry	627	18:4	0		175043		2009
18375	Leavening agents, yeast, baker's, active dry	628	20:1	0		175043	Z	2009
18375	Leavening agents, yeast, baker's, active dry	629	20:5 n-3	0		175043		2009
18375	Leavening agents, yeast, baker's, active dry	630	22:1	0		175043		2009
18375	Leavening agents, yeast, baker's, active dry	631	22:5 n-3	0		175043		2009
18375	Leavening agents, yeast, baker's, active dry	645	Fatty acids, total monounsaturated	4.309	g	175043		2009
18375	Leavening agents, yeast, baker's, active dry	646	Fatty acids, total polyunsaturated	0.017	g	175043		2009
				per 100g

### Sheet: Yeast_comp_FBA_model_paper
Based on Förster, Jochen, et al. "Genome-scale reconstruction of the Saccharomyces cerevisiae metabolic network." Genome research 13.2 (2003): 244-253.
		Cellular content % w/w	g
	Protein	45	3.6
	glycogen	8.4	0.672
	Trehalose	0.8	0.064
	Mannan	13.1	1.048
	Other carbohydrates (glucan)	18.4	1.472
	RNA	6.3	0.504
	DNA	0.4	0.032											DNA	Cellular content % w/w	g
	Free amino acids	1.1	0.088											dAMP	0.313	0.010016
	Lipid	2.9	0.232		Lipid	Content % w/w Lipid	g							dCMP	0.187	0.005984
	ash	5	0.4		Triacylglycerol	20	0.0464							dGMP	0.211	0.006752
	Sum	101.4	8.112		Monoacylglycerol (artifact)	8	0.01856							dTMP	0.289	0.009248
					Sterols (ergosterol)	1	0.00232							Sum	100	%
	Im Futter	8	g		Sterol esters (zymestrol)	2	0.00464
					Phospholipids	54	0.12528		Phospholipids	%	g
					Sum	85	%		Phosphatidate	2.5	0.003132
									Phosphatidylinositol	28.7	0.0359554
									Phosphatidylserin	8	0.0100224
									Phosphatidylethanolamin	20.5	0.0256824
									Phosphatidylcholin	29.2	0.0365818
									Sum	88.9	%
Protein	%	g
Alanine	0.0549	0.19764
Arginine	0.0444	0.15984
Asparagine	0.0616	0.22176
Aspartic Acid	0.0584	0.21024
Cystine	0.0127	0.04572
Glutamic Acid	0.0652	0.23472
Glutamine	0.0395	0.1422
Glycine	0.0497	0.17892
Histidine	0.0217	0.07812
Isoleucine	0.0656	0.23616
Leucine	0.0951	0.34236
Lysine	0.0734	0.26424
Methionine	0.0209	0.07524
Phenylalanine	0.0444	0.15984
Proline	0.0438	0.15768
Serine	0.0899	0.32364
Threonine	0.0591	0.21276
Tryptophan	0.0104	0.03744
Tyrosine	0.0339	0.12204
Valine	0.0556	0.20016
sum	1.0002	3.60072
